# The impact of size on middle-ear sound transmission in elephants, the largest terrestrial mammal

**DOI:** 10.1101/2023.09.25.559337

**Authors:** Caitlin E. O’Connell-Rodwell, Jodie L. Berezin, Anbuselvan Dharmarajan, Michael E. Ravicz, Yihan Hu, Xiying Guan, Kevin N. O’Connor, Sunil Puria

## Abstract

Elephants have a unique auditory system that is larger than any other terrestrial mammal. To quantify the impact of larger middle ear (ME) structures, we measured 3D ossicular motion and ME sound transmission in cadaveric temporal bones from both African and Asian elephants in response to air-conducted (AC) tonal pressure stimuli presented in the ear canal (P_EC_). Results were compared to similar measurements in humans. Velocities of the umbo (V_U_) and stapes (V_ST_) were measured using a 3D laser Doppler vibrometer in the 7–13,000 Hz frequency range, stapes velocity serving as a measure of energy entering the cochlea—a proxy for hearing sensitivity. Below the elephant ME resonance frequency of about 300 Hz, the magnitude of V_U_/P_EC_ was an order of magnitude greater than in human, and the magnitude of V_ST_/P_EC_ was 5x greater. Phase of V_ST_/P_EC_ above ME resonance indicated that the group delay in elephant was approximately double that of human, which may be related to the unexpectedly high magnitudes at high frequencies. A boost in sound transmission across the incus long process and stapes near 9 kHz was also observed. We discuss factors that contribute to differences in sound transmission between these two large mammals.
