## Supplemental Data 2 for "The impact of size on middle-ear sound transmission in elephants, the largest terrestrial mammal"

Group	Specimen	Ossicle	Freq_x	Mag_y	Phase_y
Human	TB20	Umbo	17.578	0.003061625	0.441105556
Human	TB20	Umbo	23.437	0.004126102	0.375519444
Human	TB20	Umbo	29.297	0.005545992	0.381266667
Human	TB20	Umbo	35.156	0.006771484	0.359844444
Human	TB20	Umbo	41.016	0.008288367	0.352322222
Human	TB20	Umbo	46.875	0.010894606	0.357627778
Human	TB20	Umbo	52.734	0.013097812	0.348727778
Human	TB20	Umbo	58.594	0.015090005	0.349972222
Human	TB20	Umbo	64.453	0.017777836	0.344608333
Human	TB20	Umbo	76.172	0.023875518	0.333269444
Human	TB20	Umbo	87.891	0.028925576	0.314511111
Human	TB20	Umbo	99.609	0.035157158	0.306247222
Human	TB20	Umbo	111.328	0.041347336	0.291280556
Human	TB20	Umbo	128.906	0.049674799	0.276397222
Human	TB20	Umbo	146.484	0.057363827	0.262775
Human	TB20	Umbo	164.062	0.066617821	0.2521
Human	TB20	Umbo	187.5	0.078253616	0.234580556
Human	TB20	Umbo	210.937	0.088130078	0.2197
Human	TB20	Umbo	246.094	0.099866086	0.202738889
Human	TB20	Umbo	275.391	0.115488736	0.189741667
Human	TB20	Umbo	316.406	0.128317809	0.163494444
Human	TB20	Umbo	363.281	0.138448347	0.149544444
Human	TB20	Umbo	410.156	0.155378025	0.138786111
Human	TB20	Umbo	468.75	0.184687249	0.110469444
Human	TB20	Umbo	533.203	0.19600663	0.074872222
Human	TB20	Umbo	609.375	0.184905565	0.028863889
Human	TB20	Umbo	697.266	0.16387232	0.006994444
Human	TB20	Umbo	796.875	0.146433152	0.005716667
Human	TB20	Umbo	908.203	0.145524426	0.004102778
Human	TB20	Umbo	1031.25	0.155691083	-0.020586111
Human	TB20	Umbo	1177.734	0.129999938	-0.046380556
Human	TB20	Umbo	1341.797	0.098657184	-0.056483333
Human	TB20	Umbo	1529.297	0.089072418	0.0191
Human	TB20	Umbo	1746.094	0.10698813	0.043433333
Human	TB20	Umbo	1992.187	0.152366757	0.053244444
Human	TB20	Umbo	2273.437	0.213695057	0.020055556
Human	TB20	Umbo	2589.844	0.261129458	-0.033002778
Human	TB20	Umbo	2953.125	0.269689746	-0.094705556
Human	TB20	Umbo	3369.141	0.244332385	-0.150047222
Human	TB20	Umbo	3843.75	0.167242196	-0.201652778
Human	TB20	Umbo	4382.812	0.124439417	-0.210711111
Human	TB20	Umbo	4998.047	0.062816337	-0.180608333
Human	TB20	Umbo	5701.172	0.13371587	-0.108766667
Human	TB20	Umbo	6503.906	0.129221072	-0.170305556
Human	TB20	Umbo	7412.109	0.139104495	-0.179658333
Human	TB20	Umbo	8455.078	0.168613306	-0.228344444
Human	TB20	Umbo	9644.531	0.176771391	-0.288175
Human	TB20	Umbo	10998.047	0.189008252	-0.331269444
Human	TB19	Umbo	17.578	0.001246008	0.445322333
Human	TB19	Umbo	23.437	0.001623536	0.390380451
Human	TB19	Umbo	29.297	0.002098252	0.385692699
Human	TB19	Umbo	35.156	0.002659731	0.388767116
Human	TB19	Umbo	41.016	0.003234039	0.361207488
Human	TB19	Umbo	46.875	0.004062266	0.382165815
Human	TB19	Umbo	52.734	0.005310599	0.3655765
Human	TB19	Umbo	58.594	0.005922244	0.370679296
Human	TB19	Umbo	64.453	0.007218513	0.36720852
Human	TB19	Umbo	76.172	0.010205797	0.36621119
Human	TB19	Umbo	87.891	0.010624642	0.300155871
Human	TB19	Umbo	99.609	0.012636011	0.331361817
Human	TB19	Umbo	111.328	0.015354596	0.327597926
Human	TB19	Umbo	128.906	0.019204656	0.318037099
Human	TB19	Umbo	146.484	0.023022449	0.305801842
Human	TB19	Umbo	164.062	0.026769675	0.297665041
Human	TB19	Umbo	187.5	0.031913908	0.28449047
Human	TB19	Umbo	210.937	0.036584489	0.272900378
Human	TB19	Umbo	246.094	0.04297771	0.258026282
Human	TB19	Umbo	275.391	0.048173674	0.245586584
Human	TB19	Umbo	316.406	0.053792011	0.234109158
Human	TB19	Umbo	363.281	0.060404066	0.227292777
Human	TB19	Umbo	410.156	0.06821883	0.220096327
Human	TB19	Umbo	468.75	0.078294709	0.210564404
Human	TB19	Umbo	533.203	0.088188293	0.201873716
Human	TB19	Umbo	609.375	0.100861195	0.193052058
Human	TB19	Umbo	697.266	0.118406341	0.182946379
Human	TB19	Umbo	796.875	0.137730767	0.167689272
Human	TB19	Umbo	908.203	0.161696857	0.153551933
Human	TB19	Umbo	1031.25	0.195537225	0.129981712
Human	TB19	Umbo	1177.734	0.22146158	0.095799229
Human	TB19	Umbo	1341.797	0.247298845	0.052207367
Human	TB19	Umbo	1529.297	0.228276251	0.013335461
Human	TB19	Umbo	1746.094	0.232059053	-0.000562587
Human	TB19	Umbo	1992.187	0.23839068	-0.033106145
Human	TB19	Umbo	2273.437	0.225199678	-0.079013762
Human	TB19	Umbo	2589.844	0.201552691	-0.0990359
Human	TB19	Umbo	2953.125	0.180925203	-0.116815766
Human	TB19	Umbo	3369.141	0.192544298	-0.147065692
Human	TB19	Umbo	3843.75	0.156825545	-0.181076544
Human	TB19	Umbo	4382.812	0.131074503	-0.206496067
Human	TB19	Umbo	4998.047	0.103881628	-0.197790839
Human	TB19	Umbo	5701.172	0.108361408	-0.207327087
Human	TB19	Umbo	6503.906	0.096522919	-0.247087027
Human	TB19	Umbo	7412.109	0.087959054	-0.247213597
Human	TB19	Umbo	8455.078	0.085318516	-0.278012366
Human	TB19	Umbo	9644.531	0.084638393	-0.310124633
Human	TB19	Umbo	10998.047	0.079507643	-0.371915667
Elephant	ETB2	Umbo	7.324	0.023097121	-0.066288528
Elephant	ETB2	Umbo	10.986	0.028249907	0.017050656
Elephant	ETB2	Umbo	14.648	0.028220823	0.074672108
Elephant	ETB2	Umbo	18.311	0.019107182	0.097246069
Elephant	ETB2	Umbo	21.973	0.031944748	0.133311919
Elephant	ETB2	Umbo	25.635	0.034577226	0.128002852
Elephant	ETB2	Umbo	29.297	0.040955562	0.14545872
Elephant	ETB2	Umbo	32.959	0.043794495	0.15211636
Elephant	ETB2	Umbo	36.621	0.04504961	0.156218308
Elephant	ETB2	Umbo	43.945	0.05044106	0.173702331
Elephant	ETB2	Umbo	47.607	0.053576465	0.176958618
Elephant	ETB2	Umbo	54.932	0.062361357	0.18320107
Elephant	ETB2	Umbo	62.256	0.067631327	0.18543661
Elephant	ETB2	Umbo	73.242	0.077138053	0.192827685
Elephant	ETB2	Umbo	80.566	0.084763636	0.194813767
Elephant	ETB2	Umbo	91.553	0.09689556	0.197373689
Elephant	ETB2	Umbo	106.201	0.113887295	0.199708086
Elephant	ETB2	Umbo	120.85	0.127344648	0.197262779
Elephant	ETB2	Umbo	135.498	0.144544049	0.198534091
Elephant	ETB2	Umbo	153.809	0.166854982	0.198840709
Elephant	ETB2	Umbo	175.781	0.200304152	0.197504164
Elephant	ETB2	Umbo	197.754	0.238025222	0.194455007
Elephant	ETB2	Umbo	223.389	0.295437698	0.18775061
Elephant	ETB2	Umbo	256.348	0.388890045	0.174420685
Elephant	ETB2	Umbo	289.307	0.504398543	0.149043224
Elephant	ETB2	Umbo	329.59	0.639672349	0.111043865
Elephant	ETB2	Umbo	373.535	0.91527134	0.053717693
Elephant	ETB2	Umbo	424.805	1.10312504	-0.04153688
Elephant	ETB2	Umbo	479.736	0.897460579	-0.136854107
Elephant	ETB2	Umbo	545.654	0.616452621	-0.191771827
Elephant	ETB2	Umbo	618.896	0.452263535	-0.215108782
Elephant	ETB2	Umbo	703.125	0.376032494	-0.234792438
Elephant	ETB2	Umbo	798.34	0.301642831	-0.277446261
Elephant	ETB2	Umbo	908.203	0.157702104	-0.29361883
Elephant	ETB2	Umbo	1029.053	0.131862063	-0.201223973
Elephant	ETB2	Umbo	1168.213	0.255780896	-0.192570305
Elephant	ETB2	Umbo	1325.684	0.20857234	-0.304330044
Elephant	ETB2	Umbo	1505.127	0.162481341	-0.307450901
Elephant	ETB2	Umbo	1710.205	0.11152903	-0.268899258
Elephant	ETB2	Umbo	1940.918	0.119383612	-0.332605576
Elephant	ETB2	Umbo	2200.928	0.188323339	-0.321126216
Elephant	ETB2	Umbo	2501.221	0.130418164	-0.414835626
Elephant	ETB2	Umbo	2838.135	0.252242352	-0.453103851
Elephant	ETB2	Umbo	3222.656	0.16946562	-0.628393735
Elephant	ETB2	Umbo	3658.447	0.056542908	-0.685137114
Elephant	ETB2	Umbo	4152.832	0.043657069	-0.668869193
Elephant	ETB2	Umbo	4713.135	0.049200526	-0.591719792
Elephant	ETB2	Umbo	5350.342	0.075928462	-0.601709315
Elephant	ETB2	Umbo	6075.439	0.270447839	-0.753921183
Elephant	ETB2	Umbo	6895.752	0.127103992	-0.990681915
Elephant	ETB2	Umbo	7829.59	0.121233086	-1.044131602
Elephant	ETB2	Umbo	8887.939	0.117730929	-1.127514186
Elephant	ETB2	Umbo	10089.111	0.427718642	-1.517896189
Elephant	ETB2	Umbo	11451.416	0.122997321	-1.710512718
Elephant	ETB2	Umbo	13000.488	0.040032661	-2.068358522
Elephant	ETB3	Umbo	7.324	0.069919669	-0.059831963
Elephant	ETB3	Umbo	10.986	0.059124902	0.019446914
Elephant	ETB3	Umbo	14.648	0.053402245	0.079523757
Elephant	ETB3	Umbo	18.311	0.062668003	0.108012251
Elephant	ETB3	Umbo	21.973	0.067994961	0.126988411
Elephant	ETB3	Umbo	25.635	0.075945121	0.140219382
Elephant	ETB3	Umbo	29.297	0.082319809	0.150016994
Elephant	ETB3	Umbo	32.959	0.089524618	0.156963046
Elephant	ETB3	Umbo	36.621	0.097417053	0.163248923
Elephant	ETB3	Umbo	43.945	0.113849148	0.170444105
Elephant	ETB3	Umbo	47.607	0.122126792	0.17288875
Elephant	ETB3	Umbo	54.932	0.137183378	0.174135366
Elephant	ETB3	Umbo	62.256	0.156013736	0.180385879
Elephant	ETB3	Umbo	73.242	0.182745241	0.18641422
Elephant	ETB3	Umbo	80.566	0.205827054	0.186073623
Elephant	ETB3	Umbo	91.553	0.240740405	0.187427688
Elephant	ETB3	Umbo	106.201	0.294093098	0.186568541
Elephant	ETB3	Umbo	120.85	0.357988601	0.18402351
Elephant	ETB3	Umbo	135.498	0.436882865	0.177115601
Elephant	ETB3	Umbo	153.809	0.557842657	0.165522148
Elephant	ETB3	Umbo	175.781	0.753814349	0.141125665
Elephant	ETB3	Umbo	197.754	0.957237125	0.106544484
Elephant	ETB3	Umbo	223.389	1.29127088	0.057723585
Elephant	ETB3	Umbo	256.348	1.557908081	-0.048060438
Elephant	ETB3	Umbo	289.307	1.261554774	-0.132113211
Elephant	ETB3	Umbo	329.59	0.905694623	-0.190494404
Elephant	ETB3	Umbo	373.535	0.640376516	-0.215987623
Elephant	ETB3	Umbo	424.805	0.525623633	-0.224973455
Elephant	ETB3	Umbo	479.736	0.475394904	-0.234865565
Elephant	ETB3	Umbo	545.654	0.438713485	-0.268916318
Elephant	ETB3	Umbo	618.896	0.338803041	-0.303026836
Elephant	ETB3	Umbo	703.125	0.250929802	-0.301080865
Elephant	ETB3	Umbo	798.34	0.256688685	-0.302788576
Elephant	ETB3	Umbo	908.203	0.221717944	-0.330286081
Elephant	ETB3	Umbo	1029.053	0.196624828	-0.326442648
Elephant	ETB3	Umbo	1168.213	0.228555097	-0.338867275
Elephant	ETB3	Umbo	1325.684	0.259289258	-0.403827896
Elephant	ETB3	Umbo	1505.127	0.233659439	-0.474416237
Elephant	ETB3	Umbo	1710.205	0.221561577	-0.546815564
Elephant	ETB3	Umbo	1940.918	0.153511682	-0.678546669
Elephant	ETB3	Umbo	2200.928	0.068314198	-0.742829437
Elephant	ETB3	Umbo	2501.221	0.028612664	-0.761720957
Elephant	ETB3	Umbo	2838.135	0.015673917	-0.662486302
Elephant	ETB3	Umbo	3222.656	0.023046341	-0.563244777
Elephant	ETB3	Umbo	3658.447	0.042822443	-0.666848779
Elephant	ETB3	Umbo	4152.832	0.042153965	-0.751119298
Elephant	ETB3	Umbo	4713.135	0.057033134	-0.809064421
Elephant	ETB3	Umbo	5350.342	0.053846638	-1.057610768
Elephant	ETB3	Umbo	6075.439	0.024879703	-1.117143287
Elephant	ETB3	Umbo	6895.752	0.035052932	-1.144508946
Elephant	ETB3	Umbo	7829.59	0.042386692	-1.379730269
Elephant	ETB3	Umbo	8887.939	0.057381258	-1.626004287
Elephant	ETB3	Umbo	10089.111	0.016470489	-1.974810505
Elephant	ETB3	Umbo	11451.416	0.008644382	-2.230109111
Elephant	ETB3	Umbo	13000.488	0.002585648	-2.431904991
Elephant	ETB6	Umbo	7.324	0.064111856	-0.058164497
Elephant	ETB6	Umbo	10.986	0.052617973	0.012771945
Elephant	ETB6	Umbo	14.648	0.049293186	0.069630414
Elephant	ETB6	Umbo	18.311	0.051272463	0.098631919
Elephant	ETB6	Umbo	21.973	0.054943546	0.118817241
Elephant	ETB6	Umbo	25.635	0.060695904	0.135243439
Elephant	ETB6	Umbo	29.297	0.065947125	0.147197497
Elephant	ETB6	Umbo	32.959	0.0720217	0.155496909
Elephant	ETB6	Umbo	36.621	0.079146288	0.15954538
Elephant	ETB6	Umbo	43.945	0.091707136	0.165796079
Elephant	ETB6	Umbo	47.607	0.095224789	0.166902448
Elephant	ETB6	Umbo	54.932	0.109561212	0.177382374
Elephant	ETB6	Umbo	62.256	0.123370938	0.180323866
Elephant	ETB6	Umbo	73.242	0.14442422	0.185379231
Elephant	ETB6	Umbo	80.566	0.161422114	0.186615333
Elephant	ETB6	Umbo	91.553	0.186750961	0.189484811
Elephant	ETB6	Umbo	106.201	0.225661903	0.189318707
Elephant	ETB6	Umbo	120.85	0.270979728	0.18758345
Elephant	ETB6	Umbo	135.498	0.328646585	0.180733298
Elephant	ETB6	Umbo	153.809	0.418648507	0.16711339
Elephant	ETB6	Umbo	175.781	0.514590591	0.141276442
Elephant	ETB6	Umbo	197.754	0.626792617	0.118416008
Elephant	ETB6	Umbo	223.389	0.791259058	0.067876812
Elephant	ETB6	Umbo	256.348	0.765507956	-0.004829217
Elephant	ETB6	Umbo	289.307	0.66279305	-0.037551083
Elephant	ETB6	Umbo	329.59	0.619560067	-0.072742544
Elephant	ETB6	Umbo	373.535	0.509503241	-0.111666352
Elephant	ETB6	Umbo	424.805	0.373761208	-0.122081611
Elephant	ETB6	Umbo	479.736	0.318385413	-0.107383356
Elephant	ETB6	Umbo	545.654	0.315757812	-0.091032997
Elephant	ETB6	Umbo	618.896	0.32746494	-0.107206098
Elephant	ETB6	Umbo	703.125	0.288592747	-0.102186057
Elephant	ETB6	Umbo	798.34	0.321145276	-0.086861573
Elephant	ETB6	Umbo	908.203	0.429475359	-0.108850765
Elephant	ETB6	Umbo	1029.053	0.453348661	-0.178233849
Elephant	ETB6	Umbo	1168.213	0.369524866	-0.235965082
Elephant	ETB6	Umbo	1325.684	0.262095013	-0.27514775
Elephant	ETB6	Umbo	1505.127	0.172945598	-0.268705782
Elephant	ETB6	Umbo	1710.205	0.149682599	-0.244626202
Elephant	ETB6	Umbo	1940.918	0.145167031	-0.23627534
Elephant	ETB6	Umbo	2200.928	0.14481071	-0.222036902
Elephant	ETB6	Umbo	2501.221	0.204378661	-0.224786822
Elephant	ETB6	Umbo	2838.135	0.167535196	-0.364351504
Elephant	ETB6	Umbo	3222.656	0.164581954	-0.419045366
Elephant	ETB6	Umbo	3658.447	0.080151252	-0.851193315
Elephant	ETB6	Umbo	4152.832	0.076894807	-0.829106726
Elephant	ETB6	Umbo	4713.135	0.02851572	-0.941609106
Elephant	ETB6	Umbo	5350.342	0.02981251	-1.054188783
Elephant	ETB6	Umbo	6075.439	0.058275175	-1.250886365
Elephant	ETB6	Umbo	6895.752	0.005946936	-1.488227354
Elephant	ETB6	Umbo	7829.59	0.017860654	-1.572513873
Elephant	ETB6	Umbo	8887.939	0.030254456	-1.753876214
Elephant	ETB6	Umbo	10089.111	0.017944824	-2.104024023
Elephant	ETB6	Umbo	11451.416	0.00864835	-2.099208805
Elephant	ETB6	Umbo	13000.488	0.003177629	-2.839103932
Elephant	ETB7	Umbo	7.324	0.019798248	-0.050746548
Elephant	ETB7	Umbo	10.986	0.019570015	0.035598648
Elephant	ETB7	Umbo	14.648	0.019689473	0.077764989
Elephant	ETB7	Umbo	18.311	0.021129924	0.113565358
Elephant	ETB7	Umbo	21.973	0.023236722	0.128556879
Elephant	ETB7	Umbo	25.635	0.026058355	0.144946761
Elephant	ETB7	Umbo	29.297	0.026724854	0.157307805
Elephant	ETB7	Umbo	32.959	0.029589621	0.1604922
Elephant	ETB7	Umbo	36.621	0.03303023	0.162147783
Elephant	ETB7	Umbo	43.945	0.037731396	0.173300473
Elephant	ETB7	Umbo	47.607	0.039713288	0.18425689
Elephant	ETB7	Umbo	54.932	0.045162602	0.181731068
Elephant	ETB7	Umbo	62.256	0.050498233	0.184949712
Elephant	ETB7	Umbo	73.242	0.059331351	0.190591043
Elephant	ETB7	Umbo	80.566	0.064331351	0.188892143
Elephant	ETB7	Umbo	91.553	0.073527541	0.195424472
Elephant	ETB7	Umbo	106.201	0.088472433	0.194838571
Elephant	ETB7	Umbo	120.85	0.103046727	0.19309317
Elephant	ETB7	Umbo	135.498	0.118459677	0.188110952
Elephant	ETB7	Umbo	153.809	0.135965633	0.18041258
Elephant	ETB7	Umbo	175.781	0.1710585	0.169093812
Elephant	ETB7	Umbo	197.754	0.209585266	0.155636822
Elephant	ETB7	Umbo	223.389	0.253949023	0.130236599
Elephant	ETB7	Umbo	256.348	0.29320436	0.108405781
Elephant	ETB7	Umbo	289.307	0.357798919	0.079454598
Elephant	ETB7	Umbo	329.59	0.414398066	0.037900384
Elephant	ETB7	Umbo	373.535	0.47632384	-0.011855244
Elephant	ETB7	Umbo	424.805	0.483256122	-0.077682992
Elephant	ETB7	Umbo	479.736	0.424598578	-0.132394956
Elephant	ETB7	Umbo	545.654	0.345037011	-0.178515687
Elephant	ETB7	Umbo	618.896	0.259170456	-0.190459466
Elephant	ETB7	Umbo	703.125	0.224103671	-0.194215354
Elephant	ETB7	Umbo	798.34	0.276776142	-0.134049624
Elephant	ETB7	Umbo	908.203	0.522308802	-0.211463928
Elephant	ETB7	Umbo	1029.053	0.51924363	-0.330122185
Elephant	ETB7	Umbo	1168.213	0.457649427	-0.414310514
Elephant	ETB7	Umbo	1325.684	0.405133284	-0.515123542
Elephant	ETB7	Umbo	1505.127	0.256190653	-0.636667585
Elephant	ETB7	Umbo	1710.205	0.13747563	-0.693540034
Elephant	ETB7	Umbo	1940.918	0.080288134	-0.730596073
Elephant	ETB7	Umbo	2200.928	0.05077107	-0.751355761
Elephant	ETB7	Umbo	2501.221	0.033092521	-0.760999123
Elephant	ETB7	Umbo	2838.135	0.032305643	-0.739719011
Elephant	ETB7	Umbo	3222.656	0.033318045	-0.798566465
Elephant	ETB7	Umbo	3658.447	0.030194026	-0.840382696
Elephant	ETB7	Umbo	4152.832	0.051991318	-0.827019506
Elephant	ETB7	Umbo	4713.135	0.06719971	-1.240184011
Elephant	ETB7	Umbo	5350.342	0.024015679	-1.241602451
Elephant	ETB7	Umbo	6075.439	0.031452669	-1.242726464
Elephant	ETB7	Umbo	6895.752	0.067273485	-1.421017769
Elephant	ETB7	Umbo	7829.59	0.041999736	-1.826494038
Elephant	ETB7	Umbo	8887.939	0.061469721	-1.968395096
Elephant	ETB7	Umbo	10089.111	0.021036463	-2.411414222
Elephant	ETB7	Umbo	11451.416	0.048236561	-2.888966792
Elephant	ETB7	Umbo	13000.488	0.002916608	-3.119573803
Elephant	ETB2	Stapes	7.324	0.017633059	-0.059918633
Elephant	ETB2	Stapes	10.986	0.014918587	0.001854883
Elephant	ETB2	Stapes	14.648	0.012399772	0.05662457
Elephant	ETB2	Stapes	18.311	0.012685421	0.085857919
Elephant	ETB2	Stapes	21.973	0.013437634	0.118005778
Elephant	ETB2	Stapes	25.635	0.01506951	0.129742598
Elephant	ETB2	Stapes	29.297	0.013759148	0.118910427
Elephant	ETB2	Stapes	32.959	0.016306169	0.149768013
Elephant	ETB2	Stapes	36.621	0.018740852	0.157465544
Elephant	ETB2	Stapes	43.945	0.021437838	0.163369309
Elephant	ETB2	Stapes	47.607	0.022980074	0.168934836
Elephant	ETB2	Stapes	54.932	0.02614337	0.172910832
Elephant	ETB2	Stapes	62.256	0.028648171	0.176197224
Elephant	ETB2	Stapes	73.242	0.033169789	0.180880237
Elephant	ETB2	Stapes	80.566	0.03653512	0.185425291
Elephant	ETB2	Stapes	91.553	0.041766719	0.189414538
Elephant	ETB2	Stapes	106.201	0.049114364	0.1903027
Elephant	ETB2	Stapes	120.85	0.056163408	0.192054459
Elephant	ETB2	Stapes	135.498	0.064578706	0.19079653
Elephant	ETB2	Stapes	153.809	0.07469541	0.189069948
Elephant	ETB2	Stapes	175.781	0.089374802	0.187891186
Elephant	ETB2	Stapes	197.754	0.110339597	0.183635399
Elephant	ETB2	Stapes	223.389	0.138149204	0.173779521
Elephant	ETB2	Stapes	256.348	0.1864392	0.153286718
Elephant	ETB2	Stapes	289.307	0.239418846	0.125595821
Elephant	ETB2	Stapes	329.59	0.327529022	0.081652623
Elephant	ETB2	Stapes	373.535	0.428762872	0.011520736
Elephant	ETB2	Stapes	424.805	0.435990028	-0.09538245
Elephant	ETB2	Stapes	479.736	0.317872796	-0.165238266
Elephant	ETB2	Stapes	545.654	0.240807011	-0.202375112
Elephant	ETB2	Stapes	618.896	0.202333967	-0.235142038
Elephant	ETB2	Stapes	703.125	0.167350543	-0.269803751
Elephant	ETB2	Stapes	798.34	0.122971349	-0.309731983
Elephant	ETB2	Stapes	908.203	0.088439275	-0.27327422
Elephant	ETB2	Stapes	1029.053	0.109520734	-0.283088886
Elephant	ETB2	Stapes	1168.213	0.104434081	-0.362200243
Elephant	ETB2	Stapes	1325.684	0.066312424	-0.345644241
Elephant	ETB2	Stapes	1505.127	0.093850323	-0.366503081
Elephant	ETB2	Stapes	1710.205	0.082344864	-0.43104306
Elephant	ETB2	Stapes	1940.918	0.084268148	-0.48236295
Elephant	ETB2	Stapes	2200.928	0.069339933	-0.56836436
Elephant	ETB2	Stapes	2501.221	0.037578635	-0.604444739
Elephant	ETB2	Stapes	2838.135	0.060112981	-0.572587313
Elephant	ETB2	Stapes	3222.656	0.069046569	-0.719880155
Elephant	ETB2	Stapes	3658.447	0.052423751	-0.848447357
Elephant	ETB2	Stapes	4152.832	0.040953533	-0.881434886
Elephant	ETB2	Stapes	4713.135	0.04671794	-0.977331733
Elephant	ETB2	Stapes	5350.342	0.058585589	-1.081363187
Elephant	ETB2	Stapes	6075.439	0.174476983	-1.381022878
Elephant	ETB2	Stapes	6895.752	0.045720305	-1.7242187
Elephant	ETB2	Stapes	7829.59	0.024053522	-1.827390746
Elephant	ETB2	Stapes	8887.939	0.013672207	-2.124838586
Elephant	ETB2	Stapes	10089.111	0.006852648	-2.49040045
Elephant	ETB2	Stapes	11451.416	0.006224283	-2.821061176
Elephant	ETB2	Stapes	13000.488	0.002070327	-3.029456983
Elephant	ETB3	Stapes	7.324	0.016074961	-0.046561941
Elephant	ETB3	Stapes	10.986	0.01505158	0.046887295
Elephant	ETB3	Stapes	14.648	0.016006103	0.091026838
Elephant	ETB3	Stapes	18.311	0.017063176	0.115490187
Elephant	ETB3	Stapes	21.973	0.018288974	0.131983561
Elephant	ETB3	Stapes	25.635	0.020235283	0.143708367
Elephant	ETB3	Stapes	29.297	0.02204058	0.15419143
Elephant	ETB3	Stapes	32.959	0.023809026	0.157862364
Elephant	ETB3	Stapes	36.621	0.026020848	0.163453091
Elephant	ETB3	Stapes	43.945	0.029507323	0.168412885
Elephant	ETB3	Stapes	47.607	0.031190028	0.172392625
Elephant	ETB3	Stapes	54.932	0.03537958	0.179471422
Elephant	ETB3	Stapes	62.256	0.040624007	0.180199107
Elephant	ETB3	Stapes	73.242	0.045140086	0.187057662
Elephant	ETB3	Stapes	80.566	0.050366908	0.187798289
Elephant	ETB3	Stapes	91.553	0.057710845	0.191052157
Elephant	ETB3	Stapes	106.201	0.068322742	0.191574161
Elephant	ETB3	Stapes	120.85	0.079959504	0.191360809
Elephant	ETB3	Stapes	135.498	0.093423388	0.188780329
Elephant	ETB3	Stapes	153.809	0.112866139	0.185044594
Elephant	ETB3	Stapes	175.781	0.143484083	0.178101139
Elephant	ETB3	Stapes	197.754	0.184845149	0.161586264
Elephant	ETB3	Stapes	223.389	0.218513867	0.130085232
Elephant	ETB3	Stapes	256.348	0.300724447	0.126805172
Elephant	ETB3	Stapes	289.307	0.510838357	0.071918564
Elephant	ETB3	Stapes	329.59	0.649072885	-0.073565509
Elephant	ETB3	Stapes	373.535	0.426531346	-0.184024725
Elephant	ETB3	Stapes	424.805	0.250348636	-0.231178611
Elephant	ETB3	Stapes	479.736	0.160068238	-0.217022768
Elephant	ETB3	Stapes	545.654	0.165332066	-0.192532605
Elephant	ETB3	Stapes	618.896	0.17837566	-0.223277718
Elephant	ETB3	Stapes	703.125	0.161022151	-0.264367403
Elephant	ETB3	Stapes	798.34	0.150456975	-0.279665567
Elephant	ETB3	Stapes	908.203	0.16055056	-0.324865861
Elephant	ETB3	Stapes	1029.053	0.132053942	-0.369675259
Elephant	ETB3	Stapes	1168.213	0.115909802	-0.38201142
Elephant	ETB3	Stapes	1325.684	0.134313958	-0.405307821
Elephant	ETB3	Stapes	1505.127	0.161983748	-0.464825412
Elephant	ETB3	Stapes	1710.205	0.20597089	-0.558643401
Elephant	ETB3	Stapes	1940.918	0.174696353	-0.725274014
Elephant	ETB3	Stapes	2200.928	0.100974804	-0.823216898
Elephant	ETB3	Stapes	2501.221	0.055536287	-0.89710949
Elephant	ETB3	Stapes	2838.135	0.045961218	-0.910215154
Elephant	ETB3	Stapes	3222.656	0.053211802	-1.003696697
Elephant	ETB3	Stapes	3658.447	0.042640124	-1.090579022
Elephant	ETB3	Stapes	4152.832	0.043604464	-1.180512931
Elephant	ETB3	Stapes	4713.135	0.057406085	-1.30253497
Elephant	ETB3	Stapes	5350.342	0.088344093	-1.590690116
Elephant	ETB3	Stapes	6075.439	0.031331478	-1.808377322
Elephant	ETB3	Stapes	6895.752	0.020628381	-1.933022141
Elephant	ETB3	Stapes	7829.59	0.041251189	-2.1679879
Elephant	ETB3	Stapes	8887.939	0.057374956	-2.449069462
Elephant	ETB3	Stapes	10089.111	0.01211974	-2.731549284
Elephant	ETB3	Stapes	11451.416	0.005898196	-3.131222434
Elephant	ETB3	Stapes	13000.488	0.008301184	-3.423929588
Elephant	ETB7	Stapes	7.324	0.006040128	-0.04866005
Elephant	ETB7	Stapes	10.986	0.005779135	0.04371251
Elephant	ETB7	Stapes	14.648	0.006257924	0.095250096
Elephant	ETB7	Stapes	18.311	0.006533197	0.115565811
Elephant	ETB7	Stapes	21.973	0.007248323	0.120121382
Elephant	ETB7	Stapes	25.635	0.007177262	0.142439214
Elephant	ETB7	Stapes	29.297	0.008279831	0.147669267
Elephant	ETB7	Stapes	32.959	0.008782494	0.147849141
Elephant	ETB7	Stapes	36.621	0.009485403	0.152847772
Elephant	ETB7	Stapes	43.945	0.010785035	0.162230088
Elephant	ETB7	Stapes	47.607	0.012569721	0.182566723
Elephant	ETB7	Stapes	54.932	0.013228245	0.174519314
Elephant	ETB7	Stapes	62.256	0.014743496	0.176195566
Elephant	ETB7	Stapes	73.242	0.017440956	0.182170955
Elephant	ETB7	Stapes	80.566	0.018581193	0.173837223
Elephant	ETB7	Stapes	91.553	0.021438152	0.186380267
Elephant	ETB7	Stapes	106.201	0.025643217	0.186809054
Elephant	ETB7	Stapes	120.85	0.03040834	0.180712493
Elephant	ETB7	Stapes	135.498	0.035835839	0.177911383
Elephant	ETB7	Stapes	153.809	0.043382595	0.170586258
Elephant	ETB7	Stapes	175.781	0.053107692	0.151875272
Elephant	ETB7	Stapes	197.754	0.060162782	0.136778199
Elephant	ETB7	Stapes	223.389	0.072983854	0.119998292
Elephant	ETB7	Stapes	256.348	0.091978763	0.092862043
Elephant	ETB7	Stapes	289.307	0.113199648	0.055071263
Elephant	ETB7	Stapes	329.59	0.132483911	0.010431075
Elephant	ETB7	Stapes	373.535	0.155704274	-0.04196004
Elephant	ETB7	Stapes	424.805	0.168750113	-0.114998741
Elephant	ETB7	Stapes	479.736	0.157533653	-0.18415375
Elephant	ETB7	Stapes	545.654	0.131109344	-0.242175137
Elephant	ETB7	Stapes	618.896	0.114288917	-0.283066242
Elephant	ETB7	Stapes	703.125	0.094340851	-0.324701859
Elephant	ETB7	Stapes	798.34	0.093006651	-0.320786578
Elephant	ETB7	Stapes	908.203	0.14174715	-0.408023351
Elephant	ETB7	Stapes	1029.053	0.105350552	-0.522328189
Elephant	ETB7	Stapes	1168.213	0.088218331	-0.580828884
Elephant	ETB7	Stapes	1325.684	0.085207904	-0.686379796
Elephant	ETB7	Stapes	1505.127	0.050613756	-0.797876384
Elephant	ETB7	Stapes	1710.205	0.027753321	-0.859543218
Elephant	ETB7	Stapes	1940.918	0.018742853	-0.895053335
Elephant	ETB7	Stapes	2200.928	0.016259296	-0.90535635
Elephant	ETB7	Stapes	2501.221	0.017486658	-0.973608473
Elephant	ETB7	Stapes	2838.135	0.018306435	-1.065877362
Elephant	ETB7	Stapes	3222.656	0.014982631	-1.17231537
Elephant	ETB7	Stapes	3658.447	0.015089876	-1.257417263
Elephant	ETB7	Stapes	4152.832	0.029488014	-1.309425575
Elephant	ETB7	Stapes	4713.135	0.032652638	-1.782935383
Elephant	ETB7	Stapes	5350.342	0.013429395	-1.891644117
Elephant	ETB7	Stapes	6075.439	0.0167847	-1.994798833
Elephant	ETB7	Stapes	6895.752	0.030264623	-2.314361884
Elephant	ETB7	Stapes	7829.59	0.014042198	-2.786359219
Elephant	ETB7	Stapes	8887.939	0.015276357	-3.032019161
Elephant	ETB7	Stapes	10089.111	0.004047353	-3.490396297
Elephant	ETB7	Stapes	11451.416	0.008106532	-4.121437687
Elephant	ETB7	Stapes	13000.488	0.000393969	-4.326065944
Human	TB18	Stapes	17.578	0.003299582	0.488224316
Human	TB18	Stapes	23.437	0.004542281	0.401693967
Human	TB18	Stapes	29.297	0.003543809	0.3989013
Human	TB18	Stapes	35.156	0.003915041	0.368909366
Human	TB18	Stapes	41.016	0.004539114	0.361289503
Human	TB18	Stapes	46.875	0.005812488	0.371302635
Human	TB18	Stapes	52.734	0.00670686	0.355333025
Human	TB18	Stapes	58.594	0.007741993	0.362174809
Human	TB18	Stapes	64.453	0.009159054	0.355669786
Human	TB18	Stapes	76.172	0.011520821	0.345623765
Human	TB18	Stapes	87.891	0.014626132	0.334032562
Human	TB18	Stapes	99.609	0.017711883	0.323052605
Human	TB18	Stapes	111.328	0.020722901	0.318804917
Human	TB18	Stapes	128.906	0.025699933	0.305406841
Human	TB18	Stapes	146.484	0.031072774	0.292364773
Human	TB18	Stapes	164.062	0.036624646	0.279374377
Human	TB18	Stapes	187.5	0.042245135	0.262107809
Human	TB18	Stapes	210.937	0.048251241	0.253464856
Human	TB18	Stapes	246.094	0.058572895	0.237451481
Human	TB18	Stapes	275.391	0.067379372	0.222819598
Human	TB18	Stapes	316.406	0.079297827	0.204395034
Human	TB18	Stapes	363.281	0.091322939	0.183829549
Human	TB18	Stapes	410.156	0.105129999	0.173666904
Human	TB18	Stapes	468.75	0.130960604	0.147023433
Human	TB18	Stapes	533.203	0.150277265	0.115911236
Human	TB18	Stapes	609.375	0.176074784	0.090775184
Human	TB18	Stapes	697.266	0.227133034	0.046168516
Human	TB18	Stapes	796.875	0.271115263	-0.025951527
Human	TB18	Stapes	908.203	0.254257055	-0.109298489
Human	TB18	Stapes	1031.25	0.202204782	-0.191220654
Human	TB18	Stapes	1177.734	0.10755489	-0.233787355
Human	TB18	Stapes	1341.797	0.079895082	-0.193524297
Human	TB18	Stapes	1529.297	0.079486198	-0.161825957
Human	TB18	Stapes	1746.094	0.106600438	-0.186395203
Human	TB18	Stapes	1992.187	0.105075268	-0.251569513
Human	TB18	Stapes	2273.437	0.092422472	-0.296305326
Human	TB18	Stapes	2589.844	0.071418828	-0.336335757
Human	TB18	Stapes	2953.125	0.052023651	-0.359143022
Human	TB18	Stapes	3369.141	0.056087054	-0.352570741
Human	TB18	Stapes	3843.75	0.053796163	-0.359663356
Human	TB18	Stapes	4382.812	0.054828497	-0.413422155
Human	TB18	Stapes	4998.047	0.053513005	-0.466122127
Human	TB18	Stapes	5701.172	0.049699233	-0.51508139
Human	TB18	Stapes	6503.906	0.053667383	-0.588197134
Human	TB18	Stapes	7412.109	0.056319137	-0.673358979
Human	TB18	Stapes	8455.078	0.051627487	-0.768220982
Human	TB18	Stapes	9644.531	0.055484961	-0.900023569
Human	TB18	Stapes	10998.047	0.071687333	-1.119078027
Human	TB19	Stapes	17.578	0.000650713	0.435846573
Human	TB19	Stapes	23.437	0.000925913	0.410610948
Human	TB19	Stapes	29.297	0.000986982	0.387746775
Human	TB19	Stapes	35.156	0.00145475	0.364302784
Human	TB19	Stapes	41.016	0.001599595	0.362678282
Human	TB19	Stapes	46.875	0.001964509	0.393645719
Human	TB19	Stapes	52.734	0.002899318	0.378546091
Human	TB19	Stapes	58.594	0.003118448	0.376453722
Human	TB19	Stapes	64.453	0.003704078	0.369220926
Human	TB19	Stapes	76.172	0.005377148	0.367199326
Human	TB19	Stapes	87.891	0.005185952	0.261001827
Human	TB19	Stapes	99.609	0.006049958	0.320181609
Human	TB19	Stapes	111.328	0.007407723	0.319060896
Human	TB19	Stapes	128.906	0.00947958	0.309272286
Human	TB19	Stapes	146.484	0.011481753	0.295970318
Human	TB19	Stapes	164.062	0.013310039	0.288171461
Human	TB19	Stapes	187.5	0.015968867	0.272663388
Human	TB19	Stapes	210.937	0.018317516	0.258230055
Human	TB19	Stapes	246.094	0.02121337	0.241417769
Human	TB19	Stapes	275.391	0.023593517	0.226692566
Human	TB19	Stapes	316.406	0.025727249	0.213455553
Human	TB19	Stapes	363.281	0.027490234	0.205670957
Human	TB19	Stapes	410.156	0.032784525	0.195945935
Human	TB19	Stapes	468.75	0.037334823	0.183066698
Human	TB19	Stapes	533.203	0.042666343	0.172486435
Human	TB19	Stapes	609.375	0.049785229	0.15768201
Human	TB19	Stapes	697.266	0.059213306	0.141846486
Human	TB19	Stapes	796.875	0.068124392	0.115326198
Human	TB19	Stapes	908.203	0.078622437	0.093055846
Human	TB19	Stapes	1031.25	0.08958219	0.054718379
Human	TB19	Stapes	1177.734	0.093763408	0.020123099
Human	TB19	Stapes	1341.797	0.110207724	-0.030187967
Human	TB19	Stapes	1529.297	0.096822171	-0.09302907
Human	TB19	Stapes	1746.094	0.086373311	-0.113124618
Human	TB19	Stapes	1992.187	0.085872616	-0.139366264
Human	TB19	Stapes	2273.437	0.081588035	-0.194654066
Human	TB19	Stapes	2589.844	0.066562013	-0.233725881
Human	TB19	Stapes	2953.125	0.052530355	-0.258500007
Human	TB19	Stapes	3369.141	0.048203583	-0.28497881
Human	TB19	Stapes	3843.75	0.036526648	-0.300463732
Human	TB19	Stapes	4382.812	0.035845189	-0.31333258
Human	TB19	Stapes	4998.047	0.033750425	-0.326150197
Human	TB19	Stapes	5701.172	0.038415093	-0.36135455
Human	TB19	Stapes	6503.906	0.034783822	-0.423439672
Human	TB19	Stapes	7412.109	0.035207206	-0.455900747
Human	TB19	Stapes	8455.078	0.041344064	-0.510671517
Human	TB19	Stapes	9644.531	0.048930356	-0.610917418
Human	TB19	Stapes	10998.047	0.043994559	-0.75515477
Human	TB20	Stapes	17.578	0.002075252	0.439129534
Human	TB20	Stapes	23.437	0.002814656	0.378897439
Human	TB20	Stapes	29.297	0.003562412	0.368251891
Human	TB20	Stapes	35.156	0.004709973	0.356355116
Human	TB20	Stapes	41.016	0.005611856	0.348176503
Human	TB20	Stapes	46.875	0.007505647	0.354289747
Human	TB20	Stapes	52.734	0.00920156	0.34479359
Human	TB20	Stapes	58.594	0.010407022	0.34355265
Human	TB20	Stapes	64.453	0.012428427	0.338045821
Human	TB20	Stapes	76.172	0.016268696	0.326452753
Human	TB20	Stapes	87.891	0.020375208	0.307346459
Human	TB20	Stapes	99.609	0.025664382	0.297086477
Human	TB20	Stapes	111.328	0.029197399	0.290455583
Human	TB20	Stapes	128.906	0.033820441	0.263996065
Human	TB20	Stapes	146.484	0.039992838	0.245271529
Human	TB20	Stapes	164.062	0.045099283	0.235177307
Human	TB20	Stapes	187.5	0.052999637	0.215141494
Human	TB20	Stapes	210.937	0.058106164	0.199086143
Human	TB20	Stapes	246.094	0.066387992	0.180510313
Human	TB20	Stapes	275.391	0.078364735	0.166450874
Human	TB20	Stapes	316.406	0.088041316	0.1345067
Human	TB20	Stapes	363.281	0.094776151	0.116690595
Human	TB20	Stapes	410.156	0.105335644	0.103754259
Human	TB20	Stapes	468.75	0.129734196	0.071656766
Human	TB20	Stapes	533.203	0.142797682	0.030197469
Human	TB20	Stapes	609.375	0.145255801	-0.023915032
Human	TB20	Stapes	697.266	0.126944618	-0.059537235
Human	TB20	Stapes	796.875	0.11076089	-0.080343063
Human	TB20	Stapes	908.203	0.10365829	-0.095087696
Human	TB20	Stapes	1031.25	0.113485704	-0.122792584
Human	TB20	Stapes	1177.734	0.106901471	-0.167663361
Human	TB20	Stapes	1341.797	0.097506107	-0.209064432
Human	TB20	Stapes	1529.297	0.07046966	-0.243613255
Human	TB20	Stapes	1746.094	0.056427886	-0.256179126
Human	TB20	Stapes	1992.187	0.049081303	-0.256220394
Human	TB20	Stapes	2273.437	0.042992336	-0.235304887
Human	TB20	Stapes	2589.844	0.055120578	-0.247230193
Human	TB20	Stapes	2953.125	0.066836679	-0.298173825
Human	TB20	Stapes	3369.141	0.073759943	-0.36913966
Human	TB20	Stapes	3843.75	0.06160815	-0.456772976
Human	TB20	Stapes	4382.812	0.04349181	-0.529449827
Human	TB20	Stapes	4998.047	0.023816204	-0.590305954
Human	TB20	Stapes	5701.172	0.02259053	-0.531654765
Human	TB20	Stapes	6503.906	0.012697578	-0.596529805
Human	TB20	Stapes	7412.109	0.028998693	-0.52347037
Human	TB20	Stapes	8455.078	0.040730093	-0.621390218
Human	TB20	Stapes	9644.531	0.050489376	-0.77855115
Human	TB20	Stapes	10998.047	0.045727805	-0.965582499
